# The X-factor in ART: does the use of Assisted Reproductive Technologies influence DNA methylation on the X chromosome?

**DOI:** 10.1101/2022.10.06.510603

**Authors:** Julia Romanowska, Haakon E. Nustad, Christian M. Page, William R.P. Denault, Jon Bohlin, Yunsung Lee, Maria C. Magnus, Kristine L. Haftorn, Miriam Gjerdevik, Boris Novakovic, Richard Saffery, Håkon K. Gjessing, Robert Lyle, Per Magnus, Siri E. Håberg, Astanand Jugessur

**Author notes:** Corresponding author:* Julia Romanowska, PhD, Department of Global Public Health and Primary Care, University of Bergen, 5020 Bergen, Norway.

## Abstract

**Background:** Assisted reproductive technologies (ART) may perturb DNA methylation (DNAm) in early embryonic development. Although a handful of epigenome-wide association studies of ART have been published, none have investigated CpGs on the X chromosome. To bridge this knowledge gap, we leveraged one of the largest collections of mother-father-newborn trios of ART and non-ART (natural) conceptions to date to investigate DNAm differences on the X chromosome.

**Materials and Methods:** The discovery cohort consisted of 982 ART and 963 non-ART trios from the Norwegian Mother, Father, and Child Cohort Study (MoBa). The replication cohort consisted of 149 ART and 58 non-ART neonates from the Australian “Clinical review of the Health of adults conceived following Assisted Reproductive Technologies” (CHART) study. The Illumina EPIC array was used to measure DNA methylation (DNAm) in both datasets. In the MoBa cohort, we performed a set of X-chromosome-wide association studies (“XWASs” hereafter) to search for sex-specific DNAm differences between ART and non-ART newborns. We tested several models to investigate the influence of various confounders, including parental DNAm. We also searched for differentially methylated regions (DMRs) and regions of co-methylation flanking the most significant CpGs. For replication purposes, we ran an analogous model to our main model on the CHART dataset.

**Results and conclusions:** In the MoBa cohort, we found more differentially methylated CpGs and DMRs in girls than boys. Most of the associations persisted even after controlling for parental DNAm and other confounders. Many of the significant CpGs and DMRs were in gene-promoter regions, and several of the genes linked to these CpGs are expressed in tissues relevant for both ART and sex (testis, placenta, and fallopian tube). We found no support for parental infertility as an explanation for the observed associations in the newborns. The most significant CpG in the boys-only analysis was in *UBE2DNL*, which is expressed in testes but with unknown function. The most significant CpGs in the girls-only analysis were in *EIF2S3* and *AMOT*. These three loci also displayed differential DNAm in the CHART cohort. Overall, genes that co-localized with the significant CpGs and DMRs are implicated in several key biological processes (e.g., neurodevelopment) and disorders (e.g., intellectual disability and autism. These connections are particularly compelling in light of previous findings indicating that neurodevelopmental outcomes differ in ART-conceived children compared to naturally-conceived.
