## Supplementary data 1 for "The X-factor in ART: does the use of Assisted Reproductive Technologies influence DNA methylation on the X chromosome?"

CpG	proportion
cg00920314	0.535
cg04516011	0.473
cg00243584	0.094
cg12285371	0.063
cg25153266	0.042
cg22822140	0.026
cg12230162	0.025
cg24496423	0.025
cg13959249	0.024
cg16529483	0.024
cg25396787	0.023
cg00839869	0.022
cg09768654	0.02
cg25910467	0.019
cg05478253	0.016
cg25863147	0.016
cg01806799	0.013
cg24090346	0.012
cg12061216	0.01
cg24149658	0.009
cg25376316	0.009
cg00403724	0.008
cg16328118	0.008
cg02223423	0.007
cg02531238	0.007
cg10530948	0.007
cg12468189	0.007
cg20343467	0.007
cg27499404	0.007
cg05563347	0.006
cg10587888	0.006
cg13547805	0.006
cg22343609	0.006
cg22657475	0.006
cg25290724	0.006
cg19070074	0.005
cg23420926	0.005
cg01763625	0.004
cg06915915	0.004
cg11452781	0.004
cg16261146	0.004
cg16281009	0.004
cg20071884	0.004
cg21900692	0.004
cg27084777	0.004
cg27235877	0.004
cg27608743	0.004
cg01413291	0.003
cg04318320	0.003
cg06879828	0.003
cg10499220	0.003
cg11376093	0.003
cg12444168	0.003
cg13284876	0.003
cg14233872	0.003
cg14344749	0.003
cg14352587	0.003
cg15520863	0.003
cg15776196	0.003
cg18154457	0.003
cg20341853	0.003
cg20861220	0.003
cg22020198	0.003
cg22959512	0.003
cg23107158	0.003
cg23206017	0.003
cg23756219	0.003
cg23959569	0.003
cg24861536	0.003
cg25493878	0.003
cg27165181	0.003
cg00975326	0.002
cg01052065	0.002
cg01137368	0.002
cg01249429	0.002
cg01680245	0.002
cg01923531	0.002
cg02016561	0.002
cg02288999	0.002
cg02345565	0.002
cg02378769	0.002
cg02842540	0.002
cg03504250	0.002
cg03887211	0.002
cg03892157	0.002
cg04595053	0.002
cg04853367	0.002
cg05169062	0.002
cg05239824	0.002
cg05894744	0.002
cg05993696	0.002
cg06168702	0.002
cg06246900	0.002
cg06638769	0.002
cg06761424	0.002
cg07093674	0.002
cg07195539	0.002
cg07920317	0.002
cg07924363	0.002
cg10572479	0.002
cg10874720	0.002
cg11128126	0.002
cg11924796	0.002
cg12290397	0.002
cg12313837	0.002
cg12783492	0.002
cg13861342	0.002
cg14175100	0.002
cg14565970	0.002
cg14807884	0.002
cg15350247	0.002
cg16542181	0.002
cg16893864	0.002
cg16925682	0.002
cg16991257	0.002
cg17202604	0.002
cg17660387	0.002
cg18128486	0.002
cg18154784	0.002
cg19310827	0.002
cg19791341	0.002
cg19794660	0.002
cg19930575	0.002
cg20129827	0.002
cg20471612	0.002
cg21426441	0.002
cg22049457	0.002
cg22636150	0.002
cg22872679	0.002
cg22961098	0.002
cg24041151	0.002
cg26087839	0.002
cg26218823	0.002
cg26755008	0.002
cg26861374	0.002
cg26993039	0.002
ch.X.42854404F	0.002
cg00039328	0.001
cg00117663	0.001
cg00325499	0.001
cg00481999	0.001
cg00519399	0.001
cg00595697	0.001
cg00620602	0.001
cg00679726	0.001
cg00704143	0.001
cg00742150	0.001
cg00743068	0.001
cg00807131	0.001
cg00935865	0.001
cg00953964	0.001
cg01104810	0.001
cg01143780	0.001
cg01170371	0.001
cg01263866	0.001
cg01349480	0.001
cg01551040	0.001
cg01629740	0.001
cg01714671	0.001
cg01803014	0.001
cg01843978	0.001
cg01969298	0.001
cg02007259	0.001
cg02252149	0.001
cg02275924	0.001
cg02351689	0.001
cg02370478	0.001
cg02490931	0.001
cg02498853	0.001
cg02560273	0.001
cg02644889	0.001
cg02645586	0.001
cg02661398	0.001
cg02810043	0.001
cg02812878	0.001
cg02848628	0.001
cg02894810	0.001
cg02904184	0.001
cg02949713	0.001
cg03158682	0.001
cg03191149	0.001
cg03315431	0.001
cg03341064	0.001
cg03378841	0.001
cg03429758	0.001
cg03527511	0.001
cg03536299	0.001
cg03636437	0.001
cg03788610	0.001
cg03935769	0.001
cg04014439	0.001
cg04027320	0.001
cg04064672	0.001
cg04067339	0.001
cg04077363	0.001
cg04219979	0.001
cg04463549	0.001
cg04688327	0.001
cg04931939	0.001
cg04934298	0.001
cg04985372	0.001
cg05146226	0.001
cg05532403	0.001
cg05587202	0.001
cg05640369	0.001
cg05835547	0.001
cg06019215	0.001
cg06042574	0.001
cg06147294	0.001
cg06173658	0.001
cg06308972	0.001
cg06346070	0.001
cg06475811	0.001
cg06484435	0.001
cg06560367	0.001
cg06564701	0.001
cg06574138	0.001
cg06683713	0.001
cg06899168	0.001
cg06998734	0.001
cg07043202	0.001
cg07068853	0.001
cg07274922	0.001
cg07398798	0.001
cg07461199	0.001
cg07471703	0.001
cg07601068	0.001
cg07648968	0.001
cg07746734	0.001
cg07771656	0.001
cg07779826	0.001
cg07903246	0.001
cg07921660	0.001
cg08021299	0.001
cg08085487	0.001
cg08168768	0.001
cg08287276	0.001
cg08293431	0.001
cg08351598	0.001
cg08387214	0.001
cg08435221	0.001
cg08443036	0.001
cg08573404	0.001
cg08729234	0.001
cg08785433	0.001
cg09120027	0.001
cg09324493	0.001
cg09451784	0.001
cg09451893	0.001
cg09535637	0.001
cg09687634	0.001
cg09728400	0.001
cg09738064	0.001
cg09778422	0.001
cg09795422	0.001
cg09860125	0.001
cg09891853	0.001
cg09934682	0.001
cg10022689	0.001
cg10076009	0.001
cg10216936	0.001
cg10224647	0.001
cg10384698	0.001
cg10400341	0.001
cg10424526	0.001
cg10517173	0.001
cg10796887	0.001
cg10924876	0.001
cg10976685	0.001
cg10987413	0.001
cg11073921	0.001
cg11163995	0.001
cg11309283	0.001
cg11318129	0.001
cg11343364	0.001
cg11396599	0.001
cg11413337	0.001
cg11534781	0.001
cg11590435	0.001
cg11635541	0.001
cg11720010	0.001
cg11769997	0.001
cg11793132	0.001
cg11864871	0.001
cg11885175	0.001
cg12239742	0.001
cg12294440	0.001
cg12623997	0.001
cg12671792	0.001
cg12699468	0.001
cg12814305	0.001
cg12888005	0.001
cg13027886	0.001
cg13140825	0.001
cg13269522	0.001
cg13368805	0.001
cg13645631	0.001
cg13752161	0.001
cg13861983	0.001
cg13869660	0.001
cg13890773	0.001
cg13962730	0.001
cg14059333	0.001
cg14193465	0.001
cg14287591	0.001
cg14306994	0.001
cg14340484	0.001
cg14463725	0.001
cg14606567	0.001
cg14672800	0.001
cg14753968	0.001
cg14768825	0.001
cg15016986	0.001
cg15214468	0.001
cg15370958	0.001
cg15385169	0.001
cg15458641	0.001
cg15636130	0.001
cg15662806	0.001
cg15675045	0.001
cg15963559	0.001
cg16116118	0.001
cg16306271	0.001
cg16414775	0.001
cg16508981	0.001
cg16582649	0.001
cg16617551	0.001
cg16894964	0.001
cg16903711	0.001
cg16915585	0.001
cg16953966	0.001
cg17123338	0.001
cg17141933	0.001
cg17300120	0.001
cg17328397	0.001
cg17381979	0.001
cg17383222	0.001
cg17929087	0.001
cg18129562	0.001
cg18145088	0.001
cg18383440	0.001
cg18387059	0.001
cg18447077	0.001
cg18458833	0.001
cg18498686	0.001
cg18656662	0.001
cg18713479	0.001
cg18714753	0.001
cg18882670	0.001
cg18987659	0.001
cg19017491	0.001
cg19059427	0.001
cg19511425	0.001
cg19515756	0.001
cg19528439	0.001
cg19723367	0.001
cg20071679	0.001
cg20215725	0.001
cg20310902	0.001
cg20318550	0.001
cg20351734	0.001
cg20355681	0.001
cg20394620	0.001
cg20456193	0.001
cg20569048	0.001
cg20792978	0.001
cg20963082	0.001
cg20974492	0.001
cg21035371	0.001
cg21142075	0.001
cg21293846	0.001
cg21377007	0.001
cg21401991	0.001
cg21732460	0.001
cg21911834	0.001
cg22179888	0.001
cg22207373	0.001
cg22342477	0.001
cg22399096	0.001
cg22543648	0.001
cg22604632	0.001
cg22768791	0.001
cg22914265	0.001
cg22964346	0.001
cg23050981	0.001
cg23067676	0.001
cg23623863	0.001
cg23898213	0.001
cg24103438	0.001
cg24115144	0.001
cg24120687	0.001
cg24149051	0.001
cg24290043	0.001
cg24475821	0.001
cg24579162	0.001
cg24668255	0.001
cg24712639	0.001
cg24735493	0.001
cg24809557	0.001
cg25265343	0.001
cg25441762	0.001
cg25508321	0.001
cg25606329	0.001
cg25843656	0.001
cg25925082	0.001
cg26051018	0.001
cg26137597	0.001
cg26401243	0.001
cg26503676	0.001
cg26545968	0.001
cg26621897	0.001
cg26924177	0.001
cg27330188	0.001
cg27384106	0.001
cg27420895	0.001
cg27577719	0.001
