## Supplementary data 3 for "The X-factor in ART: does the use of Assisted Reproductive Technologies influence DNA methylation on the X chromosome?"

CpG	TF_name	in_MeDReader	part_tested	class	note
cg12285371	BHLHA15	TRUE	DBD	No CpG	NA
cg12285371	BHLHE22	TRUE	DBD	No CpG	NA
cg12285371	DBP	TRUE	FL	Inconclusive	NA
cg12285371	ELF2	TRUE	FL	MethylMinus	NA
cg12285371	ELK1	TRUE	DBD	MethylMinus	NA
cg12285371	ETS1	FALSE	NA	NA	NA
cg12285371	ETS2	TRUE	FL	MethylMinus	NA
cg12285371	ETV6	FALSE	NA	NA	NA
cg12285371	ETV7	TRUE	FL	MethylMinus	NA
cg12285371	FLI1	TRUE	FL	MethylMinus	NA
cg12285371	NFATC3	TRUE	DBD	MethylPlus	NA
cg12285371	TCF21	TRUE	DBD	No CpG	NA
cg12285371	TEAD3	FALSE	NA	NA	NA
cg13866977	MEIS1	FALSE	NA	NA	NA
cg13866977	NEUROG2	TRUE	DBD	No CpG	NA
cg13866977	OTX2	TRUE	FL	No CpG	NA
cg13866977	REL	FALSE	NA	NA	NA
cg13866977	SMAD2	FALSE	NA	NA	NA
cg13866977	TFAP4	TRUE	FL	No CpG	NA
cg17479100	FOXI1	TRUE	DBD	No CpG	NA
cg17479100	HIC2	FALSE	NA	NA	NA
cg17479100	HINFP	FALSE	NA	NA	NA
cg17479100	MAZ	FALSE	NA	NA	NA
cg17479100	NFATC3	TRUE	DBD	MethylPlus	NA
cg17479100	RFX2	TRUE	DBD	No CpG	NA
cg17479100	TFAP2A	TRUE	FL	MethylMinus	NA
cg17479100	TFAP2B	TRUE	DBD	MethylMinus	NA
cg17479100	TFAP2C	TRUE	DBD	MethylMinus	NA
cg17479100	TFAP2E	TRUE	FL	MethylMinus	NA
cg25034591	FERD3L	TRUE	FL	No CpG	NA
cg25034591	MEIS1	FALSE	NA	NA	NA
cg25034591	SMAD2	FALSE	NA	NA	NA
cg25034591	STAT3	FALSE	NA	NA	NA
cg25034591	TFAP2C	TRUE	DBD	MethylMinus	NA
cg25153266	GSX2	TRUE	DBD	MethylPlus	NA
cg25153266	MYF5	FALSE	NA	NA	NA
cg25153266	ZBTB18	TRUE	DBD	No CpG	NA
cg26175661	JUND	TRUE	DBD	MethylMinus	NA
